# Cell-state mapping reveals a reversible neuroblast accumulation in the aging mouse hippocampus

**DOI:** 10.64898/2026.04.23.717949

**Authors:** Natalí B. Rasetto, Magalí Herrero, Ariel A. Berardino, Daniela J. Di Bella, Damiana Giacomini, Mariela F. Trinchero, Paola Arlotta, Ariel Chernomoretz, Alejandro F. Schinder

## Abstract

Hippocampal neurogenesis supports learning and memory by generating new granule cells throughout life. However, both the rate and speed of this process have been shown to decline with age in mice. Currently, the molecular determinants underlying the effects of aging on neuronal development and differentiation remain unknown. To elucidate these mechanisms, we combined lineage tracing with single-nucleus RNA sequencing of adult-born granule cells (aGCs) in the aging mouse hippocampus. Employing this temporally-resolved transcriptional atlas of aGCs development, we observed that aging leads to a marked accumulation of postmitotic neuroblasts (NBs), revealing a stage-specific bottleneck in the neurogenic trajectory. Voluntary running reduced NB accumulation by restoring the progression through this developmental impasse, allowing neuronal maturation to be resumed. This shift was accompanied by a significant reduction in apoptosis at the NB stage. Together, these findings highlight postmitotic NBs as a developmental stage of increased vulnerability during aging and point to the restorative effects of exercise in reducing apoptosis and driving cellular transitions towards a neurogenic trajectory.
