## Supplementary material for "Cell-state mapping reveals a reversible neuroblast accumulation in the aging mouse hippocampus": Supp Table 1

### Sheet: RGL
RGL_young→RGL_aged
gene	Direction	# of occurrences
Adam23	DOWN	100
Atxn1	DOWN	100
Auts2	DOWN	100
Chn1	DOWN	100
Csmd1	DOWN	100
Csmd2	DOWN	100
Dscaml1	DOWN	100
Dtna	DOWN	100
Egfem1	DOWN	100
Gm26627	DOWN	100
Gnao1	DOWN	100
Gpc5	DOWN	100
Gria2	DOWN	100
Ncam2	DOWN	100
Nckap5	DOWN	100
Prex2	DOWN	100
Prkg1	DOWN	100
Shroom3	DOWN	100
Slc35f1	DOWN	100
Snrnp70	DOWN	100
Tcf4	DOWN	100
Tmem132b	DOWN	100
Ttll3	DOWN	100
Cables1	DOWN	99
Dach1	DOWN	99
Gabrb1	DOWN	99
Garem1	DOWN	99
Nisch	DOWN	99
Shc3	DOWN	99
Cacna1a	DOWN	98
Grid2	DOWN	98
Rora	DOWN	98
Cdh4	DOWN	97
App	DOWN	96
Ctnnd2	DOWN	96
Dab1	DOWN	96
Gsap	DOWN	96
Ptprz1	DOWN	96
Adgrv1	DOWN	95
Kcnip1	DOWN	95
Phactr1	DOWN	95
Plxna2	DOWN	95
Mctp1	DOWN	94
Plcl1	DOWN	94
Ctdspl	DOWN	93
Grin2b	DOWN	93
Grm3	DOWN	93
Arglu1	DOWN	92
Kctd1	DOWN	92
Lrrc1	DOWN	91
Bach2	DOWN	90
Bcl2	DOWN	88
Mical2	DOWN	88
Mid1	DOWN	88
Plcb1	DOWN	88
Nckap1	DOWN	87
Hivep3	DOWN	86
Kcnq5	DOWN	86
Ank2	DOWN	85
Fut9	DOWN	85
Slc1a3	DOWN	84
Apoe	UP	83
C130071C03Rik	DOWN	83
Sorcs1	DOWN	83
Cacna2d3	DOWN	82
Mir100hg	DOWN	82
Sorcs2	DOWN	82
Cap2	DOWN	81
Magi1	DOWN	81
Paqr8	DOWN	81
Emid1	DOWN	80
Eps15	DOWN	80
Pnisr	DOWN	80

### Sheet: NB
NB1_young→NB1_aged
gene	Direction	# of occurrences
Cadps	DOWN	100
Celf2	DOWN	100
Cttnbp2	DOWN	100
Dync1i2	DOWN	100
Frmd5	DOWN	100
Gramd1b	DOWN	100
Hecw1	DOWN	100
Kcnb2	DOWN	100
Nfia	DOWN	100
Rbfox3	DOWN	100
Srrm4	DOWN	100
Tsix	DOWN	100
Ttc28	DOWN	100
Xist	DOWN	100
Zfpm2	DOWN	100
Egfem1	DOWN	99
Kalrn	DOWN	99
Phf20l1	DOWN	99
Plcb1	DOWN	99
Sobp	DOWN	99
Sorbs2	DOWN	99
Pak7	DOWN	98
Mir100hg	DOWN	97
Nfix	DOWN	97
Aff2	DOWN	96
Gnao1	DOWN	96
Nlgn1	DOWN	96
Kcnq1ot1	DOWN	94
Cacna1c	DOWN	93
Ddx5	DOWN	93
Ppp2r2b	DOWN	93
Cpe	DOWN	90
Ctnnd2	DOWN	87
Frmd4b	DOWN	87
C530008M17Rik	DOWN	86
Nckap5	DOWN	82
Slc24a5	UP	82
Frmd4a	DOWN	81
Gpm6a	DOWN	81
Son	UP	81
Fam172a	DOWN	80
Grik2	DOWN	80
Kcnq3	DOWN	80
Rasgef1b	DOWN	80

### Sheet: GCimm1
GCimm1_young→GCimm1_aged
gene	Direction	# of occurrences
Nell1	DOWN	100
Slc24a5	UP	100
Tsix	DOWN	100
Dync1i2	DOWN	94
Nisch	DOWN	92
Kalrn	DOWN	90
Xist	DOWN	89
Mir6236	UP	80

### Sheet: GCimm2
GCimm2_young→GCimm2_aged
gene	Direction	# of occurrences
Snx32	DOWN	87
Ctnna2	DOWN	80

### Sheet: GCyoung
GCyoung_young→GCyoung_aged
gene	Direction	# of occurrences
Brd9	DOWN	100
Dync1i2	DOWN	100
Gm26627	DOWN	100
Gm47283	UP	100
Nisch	DOWN	100
Grik4	DOWN	96
Tbc1d32	UP	95
Egfem1	DOWN	87
Meg3	DOWN	86

### Sheet: GCmat1
GCmat1_young→GCmat1_aged
gene	Direction	# of occurrences
Gm37257	DOWN	100
Pdzd2	DOWN	100
Pisd-ps2	UP	100
Tbc1d32	UP	100
Gm43670	UP	98
Sphkap	DOWN	96
Slc4a4	DOWN	93
Dync1i2	DOWN	86
