## Supplementary material for "Cell-state mapping reveals a reversible neuroblast accumulation in the aging mouse hippocampus": Supp Table 2

### Sheet: GO from dw genes in aged NB (Fi
Enrichment FDR	nGenes	Pathway Genes	Fold Enrichment	Pathway	URL	Genes
0.0265116	2	22	51.244	GO:0030252 Growth hormone secretion	https://amigo.geneontology.org/amigo/term/GO:0030252	Cacna1c Kalrn
0.015519	3	39	33.3086	GO:1990806 Ligand-gated ion channel signaling pathway	https://amigo.geneontology.org/amigo/term/GO:1990806	Grik2 Plcb1 Kalrn
0.0106798	4	56	27.1907	GO:0000381 Reg. of alternative mrna splicing via spliceosome	https://amigo.geneontology.org/amigo/term/GO:0000381	Celf2 Rbfox3 Ddx5 Srrm4
0.0204948	3	52	22.7104	GO:0007215 Glutamate receptor signaling pathway	https://amigo.geneontology.org/amigo/term/GO:0007215	Grik2 Plcb1 Kalrn
0.015519	4	74	20.4976	GO:0000380 Alternative mrna splicing via spliceosome	https://amigo.geneontology.org/amigo/term/GO:0000380	Celf2 Rbfox3 Ddx5 Srrm4
0.0204948	4	140	12.689	GO:0050684 Reg. of mrna processing	https://amigo.geneontology.org/amigo/term/GO:0050684	Celf2 Rbfox3 Ddx5 Srrm4
0.0250711	4	177	11.1029	GO:0001508 Action potential	https://amigo.geneontology.org/amigo/term/GO:0001508	Kcnq3 Kcnb2 Cacna1c Grik2
0.015519	5	190	11.0293	GO:0043484 Reg. of rna splicing	https://amigo.geneontology.org/amigo/term/GO:0043484	Celf2 Rbfox3 Aff2 Srrm4 Ddx5
0.0250711	4	226	10.7447	GO:0048469 Cell maturation	https://amigo.geneontology.org/amigo/term/GO:0048469	Srrm4 Kcnq3 Nfix Plcb1
0.0204948	5	307	8.85866	GO:0030072 Peptide hormone secretion	https://amigo.geneontology.org/amigo/term/GO:0030072	Cacna1c Plcb1 Gnao1 Cpe Kalrn
0.0204948	5	315	8.71952	GO:0002790 Peptide secretion	https://amigo.geneontology.org/amigo/term/GO:0002790	Cacna1c Plcb1 Gnao1 Cpe Kalrn
0.015519	6	375	8.39712	GO:0021700 Developmental maturation	https://amigo.geneontology.org/amigo/term/GO:0021700	Srrm4 Kcnq3 Nfix Nfia Plcb1 Nlgn1
0.0204948	5	326	8.36899	GO:0015833 Peptide transport	https://amigo.geneontology.org/amigo/term/GO:0015833	Cacna1c Plcb1 Gnao1 Cpe Kalrn
0.0250711	5	358	7.53588	GO:1903532 Pos. reg. of secretion by cell	https://amigo.geneontology.org/amigo/term/GO:1903532	Cadps Frmd4a Plcb1 Nlgn1 Cacna1c
0.0250711	5	386	7.36915	GO:0046879 Hormone secretion	https://amigo.geneontology.org/amigo/term/GO:0046879	Cacna1c Plcb1 Gnao1 Cpe Kalrn
0.0163269	6	369	7.34748	GO:0050890 Cognition	https://amigo.geneontology.org/amigo/term/GO:0050890	Plcb1 Sobp Nfix Aff2 Cacna1c Kalrn
0.0250711	5	406	7.27261	GO:0051047 Pos. reg. of secretion	https://amigo.geneontology.org/amigo/term/GO:0051047	Cadps Frmd4a Plcb1 Nlgn1 Cacna1c
0.0250711	5	381	7.24099	GO:0042886 Amide transport	https://amigo.geneontology.org/amigo/term/GO:0042886	Cacna1c Plcb1 Gnao1 Cpe Kalrn
0.0250711	5	397	7.20965	GO:0009914 Hormone transport	https://amigo.geneontology.org/amigo/term/GO:0009914	Cacna1c Plcb1 Gnao1 Cpe Kalrn
