## Supplementary material for "Cell-state mapping reveals a reversible neuroblast accumulation in the aging mouse hippocampus": Supp Table 4

### Sheet: Cell number- Fig 3e
# Cell / proportion	NPC	NB	GCimm	TOTAL
young _1	25	111	184	320
	0.078125	0.346875	0.575
young_2	41	82	136	259
	0.158301	0.316602	0.525097
young_3	15	40	51	106
	0.141509	0.377358	0.481132
young_4	17	52	52	121
	0.140496	0.429752	0.429752
young_5	7	30	35	72
	0.0972222	0.416667	0.486111
aged_1	29	113	53	195
	0.148718	0.579487	0.271795
aged_2	26	86	16	128
	0.203125	0.671875	0.125
aged_3	23	21	13	57
	0.403509	0.368421	0.22807
aged_4	12	29	11	52
	0.230769	0.557692	0.211538
aged_5	31	58	27	116
	0.267241	0.5	0.232759

### Sheet: Cell number - Fig 6c
	DG	#DCX+ cells	#Casp3+ & DCX+	Proportion Casp3+, DCX+ / DCX+
Aged_sed_1	1	31	4	0.129032
	2	32	5	0.15625
Aged_sed_2	1	39	7	0.179487
	2	45	3	0.0666667
Aged_sed_3	1	128	13	0.101562
	2	67	8	0.119403
Aged_sed_4	1	35	2	0.0571429
	2	35	6	0.171429
Aged_sed_5	1	40	8	0.2
	2	40	9	0.225
Aged_run_1	1	97	5	0.0515464
	2	36	6	0.166667
Aged_run_2	1	63	4	0.0634921
	2	79	4	0.0506329
Aged_run_3	1	153	6	0.0392157
	2	75	7	0.0933333
Aged_run_4	1	52	5	0.0961538
	2	58	6	0.103448
Aged_run_5	1	89	10	0.11236
	2	61	5	0.0819672
Aged_run_6	1	41	5	0.121951
	2	59	7	0.118644
