## Supplementary material for "Cell-state mapping reveals a reversible neuroblast accumulation in the aging mouse hippocampus": Supp Table 5

### Sheet: DEGs Sed Vs Run (3-week-old neu
aged_3weeks_R_Sedentary→aged_3weeks_R_Running
	Expressed	log2(FC)	log(FDR)
Cmss1	UP	0.920861	-31.6483
Kcnip4	UP	0.713982	-8.70379
Nrg3	UP	0.843062	-15.5134
Nr3c2	UP	0.738472	-15.9113
Mef2c	UP	0.643096	-18.4676
Dpp6	UP	0.708744	-13.9434
Adarb2	UP	0.694613	-18.9509
Slc8a1	UP	0.588818	-9.04408
Lgi1	UP	0.695691	-28.8524
Arpp21	UP	0.675904	-13.7384
Lrrtm4	UP	1.11821	-23.0116
Nkain2	UP	0.707545	-7.71823
Anks1b	UP	0.631253	-8.04569
Tnik	UP	0.585608	-10.473
Pcdh9	UP	0.935888	-16.529
Hs6st3	UP	0.666978	-16.9623
Stxbp5l	UP	0.58901	-15.0239
Map1b	UP	0.712792	-19.5142
Mmp16	UP	0.840824	-23.5689
Kcnj3	UP	0.603139	-20.0547
Epha6	UP	1.08541	-28.8524
Tafa2	UP	0.995657	-24.7206
Nrcam	UP	0.632826	-16.0473
Tenm2	UP	0.884517	-7.90588
Mctp1	UP	0.619853	-5.51718
Dgkb	UP	0.775134	-23.2084
Epha5	UP	0.956635	-30.4785
Nell2	UP	0.678841	-18.4901
Ppfia2	UP	1.18485	-32.946
Grin2a	UP	0.846251	-20.8003
Ccdc85a	UP	0.663224	-15.9472
Rgs7	UP	0.701218	-21.2273
Opcml	UP	0.8855	-14.8841
Ptprd	UP	1.1017	-22.2416
Gm20754	UP	0.867422	-23.3799
Prkce	UP	0.620878	-14.6452
Dscam	UP	0.67721	-13.587
Ncam2	UP	0.890663	-18.7879
Galnt17	UP	0.688002	-16.4711
Grid1	UP	0.741194	-23.1802
Sema6d	UP	0.971014	-22.7615
Syn3	UP	0.614703	-12.3562
Gm26871	UP	0.792439	-16.8473
Slit3	UP	0.662511	-9.25933
Tmem108	UP	0.869107	-23.725
Nav3	UP	0.745584	-20.5327
Plcb1	UP	0.731278	-16.8502
Cntn5	UP	0.83143	-19.1263
Lingo2	UP	1.09286	-22.025
Frmd4a	UP	0.596557	-10.2907
Ryr2	UP	0.87863	-24.4852
Gabrb1	UP	0.866169	-20.6206
Csmd1	UP	1.33499	-29.1129
Cntn1	UP	0.698062	-23.007
Plxna4	UP	0.703983	-11.0268
Kalrn	UP	0.920782	-24.5233
Kcnd2	UP	1.04692	-21.489
Dgki	UP	0.621331	-13.3125
Rbfox1	UP	0.683658	-8.94422
Chl1	UP	0.617942	-11.6961
Cacna1d	UP	0.665735	-14.4057
St6galnac5	UP	0.715058	-26.2653
Grm7	UP	0.734292	-12.4993
Calm1	UP	0.602448	-26.5594
Adgrl3	UP	0.609929	-10.8692
Sphkap	UP	0.721331	-20.3034
Epha4	UP	0.635708	-11.8905
Cacna1e	UP	0.733576	-16.4182
Epha7	UP	0.7454	-17.7349
Dlgap2	UP	0.948908	-29.1129
Ank3	UP	0.618658	-5.19011
Egfem1	UP	0.716264	-16.0393
Syt1	UP	0.736999	-14.056
Ak5	UP	0.599163	-18.2019
Cdh9	UP	0.649186	-28.1442
Pigk	UP	0.620503	-19.212
Dlg2	UP	1.1624	-27.4872
Grm5	UP	0.759924	-14.8841
Lrfn5	UP	0.867474	-23.2084
Cdh8	UP	0.886626	-21.467
Kcnma1	UP	0.693594	-18.7494
Tuba1a	UP	0.768679	-28.1735
Meg3	UP	1.04297	-19.9297
Cntnap5a	UP	0.764502	-7.2596
Rims1	UP	0.589426	-11.0569
Rtn1	UP	0.725067	-18.2691
Clstn2	UP	0.710422	-11.8981
Nav2	UP	0.648014	-16.7351
Nrp1	UP	0.60827	-9.00223
Slc24a2	UP	0.64531	-15.1057
Lrp1b	UP	1.23918	-23.5343
Fgf14	UP	0.954986	-16.986
Gabrb3	UP	0.693239	-11.6169
Camk2a	UP	0.741223	-21.8777
Prkg1	UP	0.676216	-11.2423
Cacna1a	UP	0.607456	-14.1902

### Sheet: GO and genes (Fig 5B)
Enrichment FDR	nGenes	Pathway Genes	Fold Enrichment	Pathway	URL	Genes
3.08e-06	7	62	20.4404	GO:0086001 Cardiac muscle cell action potential	https://amigo.geneontology.org/amigo/term/GO:0086001	Calm1 Cacna1d Calm3 Ryr2 Kcnd2 Ank3 Calm2
3.48e-06	7	52	19.965	GO:0007215 Glutamate receptor signaling pathway	https://amigo.geneontology.org/amigo/term/GO:0007215	Grm5 Grm7 Grin2a Mef2c Plcb1 Camk2a Kalrn
1.94e-11	17	236	12.1216	GO:0007411 Axon guidance	https://amigo.geneontology.org/amigo/term/GO:0007411	Nrcam Nrp1 Epha4 Sema6d Epha7 Cntn5 Dscam Cntn1 Slit3 Kalrn Epha5 Nell2 Lgi1 Plxna4 Mef2c Chl1 Ank3
1.94e-11	17	237	12.0515	GO:0097485 Neuron projection guidance	https://amigo.geneontology.org/amigo/term/GO:0097485	Nrcam Nrp1 Epha4 Sema6d Epha7 Cntn5 Dscam Cntn1 Slit3 Kalrn Epha5 Nell2 Lgi1 Plxna4 Mef2c Chl1 Ank3
3.7e-06	9	120	11.9976	GO:0035249 Synaptic transmission glutamatergic	https://amigo.geneontology.org/amigo/term/GO:0035249	Grid1 Grm5 Grm7 Grin2a Mef2c Cacna1a Syt1 Cdh8 Dgki
1.2e-06	10	178	11.6802	GO:0097553 Calcium ion transmembrane import into cytosol	https://amigo.geneontology.org/amigo/term/GO:0097553	Cacna1d Ryr2 Cacna1a Plcb1 Prkce Calm1 Calm3 Calm2 Slc24a2 Grin2a
3.6e-07	11	166	11.4327	GO:0060078 Reg. of postsynaptic membrane potential	https://amigo.geneontology.org/amigo/term/GO:0060078	Grin2a Rgs7 Dpp6 Gabrb1 Grid1 Grm5 Kcnd2 Mef2c Gabrb3 Dgki Tmem108
3.08e-06	10	177	10.3061	GO:0001508 Action potential	https://amigo.geneontology.org/amigo/term/GO:0001508	Kcnd2 Ank3 Calm1 Cacna1d Calm3 Ryr2 Nrcam Dpp6 Grin2a Calm2
2.64e-07	12	190	10.2916	GO:0007612 Learning	https://amigo.geneontology.org/amigo/term/GO:0007612	Plcb1 Clstn2 Gabrb3 Slc24a2 Dgki Tafa2 Grm5 Grm7 Grin2a Csmd1 Kalrn Tuba1a
1.04e-06	12	256	8.81261	GO:1904062 Reg. of monoatomic cation transmembrane transport	https://amigo.geneontology.org/amigo/term/GO:1904062	Kcnip4 Dpp6 Calm1 Calm3 Calm2 Prkce Rgs7 Ryr2 Cacna1d Ank3 Grin2a Plcb1
3.28e-07	13	285	8.80855	GO:0034765 Reg. of monoatomic ion transmembrane transport	https://amigo.geneontology.org/amigo/term/GO:0034765	Kcnj3 Kcnip4 Dpp6 Calm1 Calm3 Calm2 Prkce Rgs7 Ryr2 Cacna1d Ank3 Grin2a Plcb1
6.47e-07	13	260	8.21829	GO:0007626 Locomotory behavior	https://amigo.geneontology.org/amigo/term/GO:0007626	Cacna1a Prkce Grm5 Epha4 Chl1 Adgrl3 Dscam Nav2 Cntn1 Kcnd2 Kalrn Tuba1a Grin2a
7.87e-06	11	220	7.93567	GO:0006836 Neurotransmitter transport	https://amigo.geneontology.org/amigo/term/GO:0006836	Stxbp5l Mctp1 Syt1 Syn3 Camk2a Cacna1d Rims1 Ppfia2 Mef2c Cacna1a Dgki
1.35e-07	15	285	7.89541	GO:0007416 Synapse assembly	https://amigo.geneontology.org/amigo/term/GO:0007416	Clstn2 Lrfn5 Adgrl3 Epha7 Ptprd Gabrb3 Cntn5 Nrg3 Lingo2 Lrrtm4 Map1b Cdh9 Mef2c Cacna1a Dscam
1.94e-11	22	498	7.79805	GO:0042391 Reg. of membrane potential	https://amigo.geneontology.org/amigo/term/GO:0042391	Grin2a Kcnd2 Ank3 Rgs7 Dpp6 Calm1 Cacna1d Calm3 Ryr2 Kcnj3 Gabrb1 Grid1 Grm5 Kcnma1 Mef2c Nrcam Gabrb3 Cacna1a Dgki Tmem108 Prkce Calm2
1.22e-06	13	330	7.62846	GO:0070588 Calcium ion transmembrane transport	https://amigo.geneontology.org/amigo/term/GO:0070588	Cacna1d Ryr2 Cacna1a Slc24a2 Plcb1 Calm1 Calm3 Calm2 Prkce Cacna1e Slc8a1 Grm7 Grin2a
1.14e-07	16	298	7.40481	GO:0099173 Postsynapse organization	https://amigo.geneontology.org/amigo/term/GO:0099173	Grid1 Tmem108 Nrcam Nrp1 Epha7 Ptprd Dgkb Adgrl3 Map1b Dlg2 Ppfia2 Epha4 Lrrtm4 Kalrn Epha5 Grin2a
8.87e-07	14	373	7.15412	GO:0010959 Reg. of metal ion transport	https://amigo.geneontology.org/amigo/term/GO:0010959	Kcnip4 Dpp6 Nkain2 Calm1 Calm3 Calm2 Prkce Cacna1d Rgs7 Ryr2 Camk2a Cntn1 Ank3 Plcb1
1.49e-07	16	443	6.98318	GO:0043269 Reg. of monoatomic ion transport	https://amigo.geneontology.org/amigo/term/GO:0043269	Kcnj3 Kcnip4 Dpp6 Nkain2 Calm1 Calm3 Calm2 Prkce Cacna1d Rgs7 Ryr2 Camk2a Cntn1 Ank3 Grin2a Plcb1
5.24e-09	20	473	6.61143	GO:0007409 Axonogenesis	https://amigo.geneontology.org/amigo/term/GO:0007409	Nrcam Nrp1 Epha4 Sema6d Epha7 Plxna4 Cntn5 Dscam Map1b Cntn1 Slit3 Kalrn Epha5 Nell2 Lgi1 Mef2c Chl1 Cacna1a Prkg1 Ank3
1.35e-07	17	373	6.57702	GO:0050807 Reg. of synapse organization	https://amigo.geneontology.org/amigo/term/GO:0050807	Grid1 Clstn2 Lrfn5 Nrcam Epha7 Ptprd Dgkb Cdh8 Adgrl3 Lingo2 Lrrtm4 Map1b Tuba1a Epha4 Ppfia2 Mef2c Kalrn
5.41e-06	13	329	6.53421	GO:0007611 Learning or memory	https://amigo.geneontology.org/amigo/term/GO:0007611	Plcb1 Grm5 Mef2c Clstn2 Gabrb3 Slc24a2 Dgki Tafa2 Grm7 Grin2a Csmd1 Kalrn Tuba1a
1.44e-07	17	380	6.49506	GO:0050803 Reg. of synapse structure or activity	https://amigo.geneontology.org/amigo/term/GO:0050803	Grid1 Clstn2 Lrfn5 Nrcam Epha7 Ptprd Dgkb Cdh8 Adgrl3 Lingo2 Lrrtm4 Map1b Tuba1a Epha4 Ppfia2 Mef2c Kalrn
3.07e-06	14	432	6.35922	GO:0006816 Calcium ion transport	https://amigo.geneontology.org/amigo/term/GO:0006816	Cacna1d Ryr2 Cacna1a Slc24a2 Plcb1 Calm1 Calm3 Calm2 Prkce Cacna1e Slc8a1 Grm7 Grin2a Camk2a
3.08e-06	14	369	6.31246	GO:0050890 Cognition	https://amigo.geneontology.org/amigo/term/GO:0050890	Plcb1 Grm5 Mef2c Chl1 Clstn2 Gabrb3 Slc24a2 Dgki Tafa2 Grm7 Grin2a Csmd1 Kalrn Tuba1a

### Sheet: DEGs Sed vs Run (Clusters - Fig
NB_sed→NB_run				GCimm1_sed→GCimm1_run				GCimm2_sed→GCimm2_run
	Expressed	log2(FC)	log(FDR)		Expressed	log2(FC)	log(FDR)		Expressed	log2(FC)	log(FDR)
Cmss1	UP	0.688656	-5.05995	Cmss1	UP	0.751609	-15.2139	Calm2	UP	0.759976	-4.00884
Cdk8	UP	0.889086	-10.0898	Tuba1a	UP	0.617427	-5.08427	Brd9	UP	0.756383	-4.00884
				Cdk8	UP	0.594596	-6.40889	Marchf1	DOWN	-0.755261	-3.14512
				Kcnh7	DOWN	-0.701962	-4.52672	Tenm2	DOWN	-0.657767	-4.00884
				Marchf1	DOWN	-0.644968	-4.04788	Tbc1d32	DOWN	-0.796574	-11.1416
